# A biological spike-in enables cost-effective multi-species RNA-seq and reveals global transcriptional collapse under dark stress

**DOI:** 10.64898/2026.06.16.732598

**Authors:** Sabrina Tan, Jia Min Lee, Yan Lin Li, Chong Jun Boon, Marek Mutwil

**Affiliations:** School of Biological Sciences, Nanyang Technological University, Singapore; Department of Plant and Environmental Sciences, University of Copenhagen, Denmark; College of Horticulture, Hunan Agricultural University, Changsha 410128, China

**Keywords:** transcriptomics, RNA-seq, sample multiplexing, spike-in normalization, global transcription, dark-induced senescence, *Arabidopsis*, *Brachypodium*, *Oldenlandia*

## Abstract

RNA sequencing (RNA-seq) is the workhorse of plant functional genomics, but its per-sample cost limits the number of species, conditions and replicates that can be assayed, and its standard normalization assumes that most genes do not change and that total cellular RNA is roughly constant. Both assumptions fail when a treatment globally reprograms transcription. Here we address both problems at once. We pooled carefully weighed frozen tissue from three phylogenetically distant species, *Arabidopsis thaliana* (A), *Brachypodium distachyon* (B) and *Oldenlandia corymbosa* (O), into single RNA-seq libraries, applying a six-day dark stress to A and B while including unstressed O in every pool as an internal biological spike-in. Reads were mapped to a concatenated three-species coding-sequence index. Read assignment was essentially clean: every pure library was ≥99.8 % correctly assigned and cross-species mis-mapping was ≤0.2 %, establishing that pooling does not compromise species-level quantification. Because equal mass, not equal RNA, was pooled, the read share captured by the unchanging O reported the global RNA content of the stressed species directly: dark stress reduced total mRNA to ∼50–60 % of control in Arabidopsis and to only ∼25–37 % in Brachypodium, a magnitude difference invisible to conventional analysis. At the gene level, standard per-species analysis returned a balanced set of up- and down-regulated genes, whereas spike-in normalization revealed a response dominated by repression. Conventional pathway enrichment, measured against the bulk transcriptome, likewise failed to register the global shift. Multi-species multiplexing with a biological spike-in is therefore a cheap, quantitatively faithful strategy for stress transcriptomics.
