## Supplementary material for "A biological spike-in enables cost-effective multi-species RNA-seq and reveals global transcriptional collapse under dark stress": Table S1-5

### Sheet: Table S1
Species	Condition	Replicate	Chlorophyll a (mg/g DW)	Chlorophyll b (mg/g DW)	Carotenoids (mg/g DW)
Arabidopsis	Control	1	0.908648	0.457872	0.137035
Arabidopsis	Control	2	0.901768	0.482832	0.125397
Arabidopsis	Control	3	0.875192	0.47544	0.11194
Arabidopsis	Control	4	0.87244	0.485424	0.11055
Arabidopsis	Control	5	0.930988	0.45468	0.165282
Arabidopsis	Control	6	0.956044	0.432984	0.175239
Arabidopsis	Treatment	1	0.562692	0.251016	0.08502
Arabidopsis	Treatment	2	0.564176	0.271584	0.077819
Arabidopsis	Treatment	3	0.667728	0.311136	0.106583
Arabidopsis	Treatment	4	0.678844	0.29676	0.114858
Arabidopsis	Treatment	5	0.524784	0.20688	0.105202
Arabidopsis	Treatment	6	0.534596	0.214536	0.102348
Brachypodium	Control	1	3.44617	1.15522	0.180884
Brachypodium	Control	2	3.46011	0.798	0.320393
Brachypodium	Control	3	3.04988	1.1303	0.116689
Brachypodium	Control	4	3.07878	0.94056	0.161274
Brachypodium	Control	5	3.57767	1.45565	-0.04017
Brachypodium	Control	6	3.68543	1.04261	0.129606
Brachypodium	Treatment	1	2.28559	0.651384	0.167084
Brachypodium	Treatment	2	2.24431	0.757224	0.131714
Brachypodium	Treatment	3	2.37006	0.739008	0.261646
Brachypodium	Treatment	4	2.32465	0.903744	0.145652
Brachypodium	Treatment	5	2.30286	0.757224	0.195714
Brachypodium	Treatment	6	2.3235	0.682344	0.249403
Oldenlandia	Control	1	1.44853	0.60132	0.248975
Oldenlandia	Control	2	1.49035	0.57936	0.26463
Oldenlandia	Control	3	1.09232	0.61332	0.1647
Oldenlandia	Control	4	1.0992	0.58836	0.173073
Oldenlandia	Control	5	1.34936	0.606432	0.216389
Oldenlandia	Control	6	1.38839	0.585936	0.227299
Species	Condition	Pigment	Mean (mg/g DW)	SD	n
Arabidopsis	Control	Chlorophyll a	0.9075	0.0323	6
Arabidopsis	Control	Chlorophyll b	0.4649	0.0201	6
Arabidopsis	Control	Carotenoids	0.1376	0.0273	6
Arabidopsis	Treatment	Chlorophyll a	0.5888	0.0673	6
Arabidopsis	Treatment	Chlorophyll b	0.2587	0.0426	6
Arabidopsis	Treatment	Carotenoids	0.0986	0.0142	6
Brachypodium	Control	Chlorophyll a	3.383	0.2618	6
Brachypodium	Control	Chlorophyll b	1.0871	0.2233	6
Brachypodium	Control	Carotenoids	0.1448	0.1163	6
Brachypodium	Treatment	Chlorophyll a	2.3085	0.0423	6
Brachypodium	Treatment	Chlorophyll b	0.7485	0.0874	6
Brachypodium	Treatment	Carotenoids	0.1919	0.054	6
Oldenlandia	Control	Chlorophyll a	1.3114	0.1739	6
Oldenlandia	Control	Chlorophyll b	0.5958	0.0132	6
Oldenlandia	Control	Carotenoids	0.2158	0.0401	6
Species	Pigment	Control mean	Treatment mean	Welch p (two-sided)	Significance
Arabidopsis	Chlorophyll a	0.9075	0.5888	1.32625e-05	***
Arabidopsis	Chlorophyll b	0.4649	0.2587	1.17718e-05	***
Arabidopsis	Carotenoids	0.1376	0.0986	0.0157961	*
Brachypodium	Chlorophyll a	3.383	2.3085	0.000132745	***
Brachypodium	Chlorophyll b	1.0871	0.7485	0.0118961	*
Brachypodium	Carotenoids	0.1448	0.1919	0.397999	ns

### Sheet: Table S2
mapped_reads
Pool	Condition	Arabidopsis reads	Brachypodium reads	Oldenlandia reads	Total mapped
ABOC1	Control	4626795	16905242	14620920	36152957
ABOC2	Control	5432859	17551971	12507720	35492550
ABOC3	Control	7228151	22659328	14210745	44098224
ABOT1	Dark stress	4382585	6538358	19870451	30791394
ABOT2	Dark stress	2792005	9150447	18539888	30482340
ABOT3	Dark stress	7747311	4837825	21031029	33616165
composition_pct
Pool	Condition	Arabidopsis %	Brachypodium %	Oldenlandia %
ABOC1	Control	12.8	46.76	40.44
ABOC2	Control	15.31	49.45	35.24
ABOC3	Control	16.39	51.38	32.23
ABOT1	Dark stress	14.23	21.23	64.53
ABOT2	Dark stress	9.16	30.02	60.82
ABOT3	Dark stress	23.05	14.39	62.56
MEAN (Control)	Control	14.83	49.2	35.97
MEAN (Dark stress)	Dark stress	15.48	21.88	62.64
per_sample_ratios
Pool	Condition	A/O ratio	B/O ratio
ABOC1	Control	0.3165	1.1562
ABOC2	Control	0.4344	1.4033
ABOC3	Control	0.5086	1.5945
ABOT1	Dark stress	0.2206	0.329
ABOT2	Dark stress	0.1506	0.4936
ABOT3	Dark stress	0.3684	0.23
transcriptome_size
Species	Mean reads-to-Oldenlandia ratio (Control)	Mean reads-to-Oldenlandia ratio (Dark stress)	Retention R (treatment/control)	R 95% CI low	R 95% CI high	% control mRNA retained	Treatment CV
Arabidopsis	0.4198	0.2465	0.587	0.359	0.897	0.59	0.45
Brachypodium	1.3847	0.3509	0.253	0.166	0.356	0.25	0.38

### Sheet: Table S3
Species	Normalization	Up-regulated DEGs	Down-regulated DEGs	Total DEGs	Mean log2FC	Median log2FC
Arabidopsis	No scaling (naïve , each species to its own library)	3828	5338	9166	-0.459	-0.247
Arabidopsis	Spike-in scaling (Oldenlandia size factors)	1577	9013	10590	-1.504	-1.285
Brachypodium	No scaling (each species to its own library)	4315	7189	11504	-0.754	-0.359
Brachypodium	Spike-in scaling (Oldenlandia size factors)	888	19735	20623	-2.983	-2.581
Oldenlandia	No scaling (each species to its own library)	0	0	0	-0.002	-0.005
Oldenlandia	Spike-in scaling (Oldenlandia size factors)	0	0	0	-0.002	-0.005

### Sheet: Table S4
MapMan bin	n genes	GSEA ES (default)	GSEA ES (spike-in)	GSEA FDR (default)	GSEA FDR (spike-in)	ORA up FDR (default)	ORA up FDR (spike-in)	ORA down FDR (default)	ORA down FDR (spike-in)
Photosynthesis	293	-2.66562	-2.6998	5.90223e-63	9.34547e-64	1	1	8.30818e-63	6.48306e-46
Clade-specific metab.	52	-1.43588	-1.41653	0.000609678	0.000976514	1	0.267388	7.87463e-05	0.00512388
Cell wall org.	563	-1.33933	-1.33646	2.96509e-29	5.26309e-29	1	1	1.64186e-28	1.41732e-14
Protein biosynthesis	735	-0.971384	-0.970109	1.54411e-38	4.48267e-39	1	1	5.43259e-50	1.24508e-84
Plant organogenesis	201	-0.587114	-0.737823	2.02362e-05	1.92535e-05	1	1	0.00405723	0.00495463
Secondary metab.	133	-0.599891	-0.613863	0.0814572	0.0665728	0.912351	0.165831	0.017186	0.00581259
Nucleotide metab.	110	-0.594609	-0.536547	0.0303134	0.0257789	1	0.554441	0.000343545	0.000375944
Cell division	530	-0.396866	-0.390792	6.03046e-05	7.69203e-05	1	1	0.931081	0.56193
Plant reproduction	89	-0.318869	-0.284394	0.221866	0.260853	0.916805	0.77348	1	0.450663
Coenzyme metab.	278	-0.241821	-0.272759	0.0303134	0.0257789	1	1	0.0467826	9.30735e-05
Cytoskeleton org.	356	-0.266806	-0.24227	0.0067315	0.00774059	1	1	0.192122	0.00669231
RNA processing	543	-0.165671	-0.167856	0.0829619	0.0788242	1	1	1	0.00257438
Amino acid metab.	257	-0.110265	-0.117977	0.818842	0.785585	0.0130918	0.000897024	0.000587509	0.0166994
Phytohormone action	527	-0.0813056	-0.116506	0.537523	0.521817	0.0659164	0.0119439	0.24997	0.56193
Carbohydrate metab.	243	-0.0806013	-0.095137	0.570642	0.544242	0.225345	0.0954316	0.0151986	0.103572
Protein translocation	234	-0.0442774	-0.0483313	0.92114	0.95626	1	1	1	0.0055995
DNA damage response	119	-0.029955	-0.0136676	0.359085	0.382706	1	1	1	0.959895
Enzyme classification	3210	0.007173	0.00636151	0.955205	0.95626	7.40341e-12	2.75636e-15	1.7169e-08	0.00109598
Solute transport	970	0.0860658	0.0892739	0.359932	0.375545	0.0143553	0.0460861	0.139722	0.76836
Redox homeostasis	203	0.179435	0.129579	0.251252	0.309685	0.00573851	0.0177608	0.506262	0.56193
RNA biosynthesis	1543	0.143416	0.143797	0.0449059	0.0445583	0.397181	0.0776989	1	1
Lipid metabolism	469	0.158199	0.146396	0.0829619	0.0788242	0.0124783	0.0177608	1	0.56193
Protein modification	1125	0.179212	0.207824	0.00188322	0.00150318	0.0130918	0.690597	1	0.864204
RNA homeostasis	323	0.191852	0.224297	0.0829619	0.0665898	1	1	1	0.56193
Chromatin org.	484	0.226243	0.233193	0.0829619	0.0528372	1	1	1	1
Nutrient uptake	206	0.209548	0.238036	0.305583	0.309718	0.013696	0.0776989	1	0.959895
Cellular respiration	257	0.250134	0.240812	0.000609678	0.00140091	1	1	1	0.56193
External stimuli resp.	412	0.307061	0.325771	0.00733703	0.00501804	0.002953	0.0776989	1	0.959895
Protein homeostasis	1237	0.590502	0.583497	1.16243e-20	8.25363e-21	0.000316787	0.840559	1	1
Multi-process reg.	571	0.589756	0.593386	1.53051e-12	1.22245e-12	2.62103e-09	0.000433185	1	1
Vesicle trafficking	594	0.933473	0.946611	1.11888e-43	2.99622e-44	3.55311e-11	0.165831	1	1

### Sheet: Table S5
MapMan bin	n genes	GSEA ES (default)	GSEA ES (spike-in)	GSEA FDR (default)	GSEA FDR (spike-in)	ORA up FDR (default)	ORA up FDR (spike-in)	ORA down FDR (default)	ORA down FDR (spike-in)
Photosynthesis	309	-1.89222	-1.92183	1.5146e-32	1.33169e-32	1	1	1.04588e-42	2.65876e-09
Cell wall org.	493	-1.54606	-1.51782	1.0855e-30	7.41025e-30	1	0.629019	4.52348e-38	1.27079e-06
Redox homeostasis	125	-0.916132	-0.905607	0.000849004	0.000887731	0.77617	0.339652	4.51699e-06	0.0798808
Protein biosynthesis	631	-0.846058	-0.819754	1.25198e-20	2.96383e-20	1	1	1.20639e-37	5.98866e-48
DNA damage response	541	-0.800002	-0.808347	3.48751e-17	3.94255e-17	1	1	2.06558e-20	1.4981e-26
Chromatin org.	491	-0.697638	-0.741309	4.87835e-05	5.47936e-05	0.130426	0.0326924	1.27042e-08	0.387405
Carbohydrate metab.	238	-0.47678	-0.478482	0.0694814	0.0812145	0.130426	0.014517	5.21288e-08	0.0902528
Cytoskeleton org.	302	-0.42425	-0.42869	1.30523e-06	2.10729e-06	1	1	8.15493e-12	1.90982e-12
RNA biosynthesis	122	-0.372192	-0.335812	0.0111	0.0102127	1	1	0.0163934	8.84497e-09
Plant reproduction	96	-0.363695	-0.321107	0.0624414	0.06548	1	1	0.565998	0.209292
Nucleotide metab.	116	-0.1123	-0.071388	0.495627	0.496098	0.1203	0.456847	0.000471435	0.387405
Enzyme classification	3389	-0.0139834	-0.00717155	0.303201	0.243503	4.65003e-20	1.11098e-19	5.35889e-12	0.7774
RNA processing	1762	0.0572512	0.0498919	0.734639	0.790037	0.154817	0.0679086	0.00685027	0.00895477
Coenzyme metab.	269	0.0743539	0.0732331	0.298564	0.266473	0.467748	0.758683	0.421075	0.00108872
Cellular respiration	222	0.11976	0.130939	0.0155934	0.0102127	1	1	1	3.22964e-05
Lipid metabolism	500	0.135343	0.132743	0.0392077	0.0344027	7.7152e-08	0.00311298	0.0163934	0.990027
RNA homeostasis	835	0.128552	0.137887	0.147916	0.166266	1	1	1	1.30306e-44
Nutrient uptake	151	0.227502	0.147623	0.062773	0.0672579	4.63558e-05	0.0211729	0.52558	0.998641
Protein modification	1259	0.17153	0.186919	0.0254872	0.0139023	0.0668142	1	0.521061	2.18573e-05
Protein translocation	210	0.202895	0.19297	0.062773	0.0627808	1	1	1	6.5606e-10
Solute transport	1058	0.203985	0.216777	0.00151266	0.00130719	1.35205e-18	0.00311298	0.0476385	0.998641
External stimuli resp.	286	0.242278	0.232081	0.132622	0.122011	0.0594028	0.711389	0.296822	0.387405
Amino acid metab.	232	0.200548	0.269078	0.000335298	0.000201304	1.13813e-05	4.34091e-09	0.712816	0.874576
Cell division	463	0.339203	0.332282	0.0917822	0.0902006	1	1	1	2.51326e-24
Secondary metab.	25	0.375745	0.340549	0.298564	0.269749	0.0147661	0.456847	0.712816	0.998641
Multi-process reg.	554	0.385297	0.417521	0.00016142	9.11635e-05	0.0277566	1	1	0.0175761
Phytohormone action	223	0.466849	0.48042	0.000157135	0.000132759	2.95993e-06	0.00335013	0.712816	0.998641
Vesicle trafficking	475	0.665958	0.68116	9.60891e-21	1.99775e-21	0.0553337	1	1	6.50589e-05
Protein homeostasis	1222	0.70082	0.719087	1.24928e-37	1.56784e-38	1.39628e-17	0.256859	1	0.684603
